# Expression-based machine learning models for predicting plant tissue identity

**DOI:** 10.1101/2023.08.20.554029

**Authors:** Sourabh Palande, Jeremy Arsenault, Patricia Basurto-Lozada, Andrew Bleich, Brianna N. I. Brown, Sophia F. Buysse, Noelle A. Connors, Sikta Das Adhikari, Kara C. Dobson, Francisco Xavier Guerra-Castillo, Maria F. Guerrero-Carrillo, Sophia Harlow, Héctor Herrera-Orozco, Asia T. Hightower, Paulo Izquierdo, MacKenzie Jacobs, Nicholas A. Johnson, Wendy Leuenberger, Alessandro Lopez-Hernandez, Alicia Luckie-Duque, Camila Martínez-Avila, Eddy J. Mendoza-Galindo, David Plancarte, Jenny M. Schuster, Harry Shomer, Sidney C. Sitar, Anne K. Steensma, Joanne Elise Thomson, Damián Villaseñor-Amador, Robin Waterman, Brandon M. Webster, Madison Whyte, Sofía Zorilla-Azcué, Beronda L. Montgomery, Aman Y. Husbands, Arjun Krishnan, Sarah Percival, Elizabeth Munch, Robert VanBuren, Daniel H. Chitwood, Alejandra Rougon-Cardoso

## Abstract

The selection of *Arabidopsis* as a model organism played a pivotal role in advancing genomic science, firmly establishing the cornerstone of today ‘s plant molecular biology. Competing frameworks to select an agricultural- or ecological-based model species, or to decentralize plant science and study a multitude of diverse species, were selected against in favor of building core knowledge in a species that would facilitate genome-enabled research that could assumedly be transferred to other plants. Here, we examine the ability of models based on *Arabidopsis* gene expression data to predict tissue identity in other flowering plant species. Comparing different machine learning algorithms, models trained and tested on *Arabidopsis* data achieved near perfect precision and recall values using the K-Nearest Neighbor method, whereas when tissue identity is predicted across the flowering plants using models trained on *Arabidopsis* data, precision values range from 0.69 to 0.74 and recall from 0.54 to 0.64, depending on the algorithm used. Below-ground tissue is more predictable than other tissue types, and the ability to predict tissue identity is not correlated with phylogenetic distance from *Arabidopsis*. This suggests that gene expression signatures rather than marker genes are more valuable to create models for tissue and cell type prediction in plants. Our data-driven results highlight that, in hindsight, the assertion that knowledge from *Arabidopsis* is translatable to other plants is not always true. Considering the current landscape of abundant sequencing data and computational resources, it may be prudent to reevaluate the scientific emphasis on *Arabidopsis* and to prioritize the exploration of plant diversity.
