## Supplementary material for "Expression-based machine learning models for predicting plant tissue identity": Table S1

### Sheet: Sheet1
Most Positive PC1 loadings from Arabidopsis
Term	PValue	Fold Enrichment	FDR
GO:0019941~modification-dependent protein catabolic process	1.44509e-09	58.7118	3.9451e-07
GO:0009751~response to salicylic acid	1.49122e-07	7.58198	1.86816e-05
GO:0051707~response to other organism	2.05293e-07	44.0338	1.86816e-05
GO:0071456~cellular response to hypoxia	1.23711e-06	7.9732	8.44326e-05
GO:0051259~protein oligomerization	2.1655e-06	51.8045	0.000117779
GO:0042742~defense response to bacterium	2.94777e-06	3.40593	0.000117779
GO:0009627~systemic acquired resistance	3.01997e-06	12.8098	0.000117779
GO:0009617~response to bacterium	1.52772e-05	5.99842	0.000521333
GO:0042542~response to hydrogen peroxide	4.43089e-05	15.3161	0.00134404
GO:0009626~plant-type hypersensitive response	0.000203241	11.1243	0.00554849
GO:0016567~protein ubiquitination	0.000256944	3.60592	0.00637688
GO:0050832~defense response to fungus	0.00057256	2.57132	0.0130258
GO:0006555~methionine metabolic process	0.000862933	66.0508	0.0181216
GO:0019509~L-methionine salvage from methylthioadenosine	0.00110539	58.7118	0.0215551
GO:0030091~protein repair	0.00167636	48.0369	0.0301272
GO:0002237~response to molecule of bacterial origin	0.0017657	6.90727	0.0301272
GO:0010112~regulation of systemic acquired resistance	0.00235989	40.6466	0.0378971
Most Negative PC1 loadings from Arabidopsis
Term	PValue	Fold Enrichment	FDR
GO:0019761~glucosinolate biosynthetic process	6.63e-09	13.9087	2.66e-06
GO:0009611~response to wounding	1.66e-05	2.96841	0.00333656
GO:0009059~macromolecule biosynthetic process	5.35e-05	2.73937	0.00715585
GO:0009826~unidimensional cell growth	8.45e-05	5.54974	0.00846812
GO:0042546~cell wall biogenesis	0.000424	5.91081	0.0318528
GO:0009753~response to jasmonic acid	0.000477	3.19162	0.0318528
GO:0010411~xyloglucan metabolic process	0.000569	13.0478	0.0326185
GO:0009834~plant-type secondary cell wall biogenesis	0.000926	7.99886	0.0463921
GO:0042343~indole glucosinolate metabolic process	0.00119005	18.8691	0.0486838
GO:0010035~response to inorganic substance	0.00121406	3.04864	0.0486838
Most Positive PC1 loadings from Angiosperms
Term	PValue	Fold Enrichment	FDR
GO:0009846~pollen germination	0.000778275	12.0541	0.123383
GO:0048235~pollen sperm cell differentiation	0.000798594	21.7663	0.123383
GO:0055085~transmembrane transport	0.00898313	3.90964	0.925263
GO:0006885~regulation of pH	0.0143076	16.3247	1
GO:0006813~potassium ion transport	0.0391342	9.52276	1
GO:0080142~regulation of salicylic acid biosynthetic process	0.0705119	27.2079	1
GO:0009626~plant-type hypersensitive response	0.0879027	6.01438	1
GO:0048658~anther wall tapetum development	0.0897365	21.1617	1
Most Negative PC1 loadings from Angiosperms
Term	PValue	Fold Enrichment	FDR
GO:0044271~cellular nitrogen compound biosynthetic process	5.13679e-16	9.63537	1.70541e-13
GO:0009416~response to light stimulus	1.91897e-12	4.40489	3.1855e-10
GO:0009658~chloroplast organization	7.85454e-11	11.1552	8.69236e-09
GO:0018130~heterocycle biosynthetic process	4.11754e-08	9.81194	3.41756e-06
GO:0015995~chlorophyll biosynthetic process	5.05322e-07	16.6585	3.35534e-05
GO:0065003~macromolecular complex assembly	1.03964e-06	9.58119	5.09789e-05
GO:0042793~transcription from plastid promoter	1.07486e-06	60.0667	5.09789e-05
GO:0015979~photosynthesis	5.4446e-06	9.3704	0.000225951
GO:0019538~protein metabolic process	1.64925e-05	4.44396	0.000608391
GO:0009059~macromolecule biosynthetic process	5.64612e-05	3.01248	0.00186744
GO:1901566~organonitrogen compound biosynthetic process	6.1873e-05	5.76285	0.00186744
GO:0033013~tetrapyrrole metabolic process	0.000160619	36.7467	0.00444379
GO:0015994~chlorophyll metabolic process	0.000322566	10.0757	0.00823784
GO:0006778~porphyrin-containing compound metabolic process	0.00130587	18.3733	0.0309678
GO:0009266~response to temperature stimulus	0.00190934	3.99307	0.04226
GO:0019438~aromatic compound biosynthetic process	0.00203882	3.55748	0.0423054
GO:0019684~photosynthesis, light reaction	0.00313339	13.5803	0.0611933
GO:0009644~response to high light intensity	0.00397158	12.4939	0.0732536
GO:1901362~organic cyclic compound biosynthetic process	0.00432805	3.17425	0.0755007
GO:0006782~protoporphyrinogen IX biosynthetic process	0.00454823	29.2825	0.0755007
GO:0010027~thylakoid membrane organization	0.00519466	11.3581	0.0821251
GO:0042254~ribosome biogenesis	0.00546342	11.1552	0.082448
GO:0009773~photosynthetic electron transport in photosystem I	0.00640083	24.6589	0.0923945
GO:0008610~lipid biosynthetic process	0.00760327	4.06399	0.103526
GO:0061077~chaperone-mediated protein folding	0.0077956	22.3105	0.103526
GO:0006633~fatty acid biosynthetic process	0.00840965	6.24693	0.107385
